# High Throughput Viral Enumeration of Aquatic Ecosystems via Flow Cytometry

**DOI:** 10.1101/2024.10.21.619517

**Authors:** Madeline Bellanger, Pieter T Visscher, Richard Allen White

## Abstract

For the past 25 years, flow cytometry has been a gold standard for the direct measurement of viral-like particles (VLP) in aquatic ecosystems. Flow cytometry allows for higher throughput and costs less than alternative enumeration methods, leading to its broad usage in aquatic viral ecology. A major challenge associated with flow cytometry is the degradation of VLPs over time, making the use of high throughput plates not possible, thus lowering overall throughput. It has also been difficult to maintain a method with low contamination, high signal-to-noise ratios, and observations of real VLPs vs. fake particles. For these reasons, the use of flow cytometry has rapidly declined over the years due to the advent of massively parallel sequencing. Here, we describe a high throughput method in a 96 well plate format that provides a hands-free approach to viral enumeration. Our approach limits fake particles, noise levels, and cross-sample contamination. In a standard run, 60 samples can be measured for VLPs within 2.25 hours, which is ∼1 hour faster than the standard single tube approach and ∼1.5 hours faster than epifluorescence microscopy (EFM). Direct measurement of VLPs still provides a window into the viral-host interactions within aquatic ecosystems, which can be rapidly measured and resolved in a high throughput manner.
