## Supplemental Table 1 for "High Throughput Viral Enumeration of Aquatic Ecosystems via Flow Cytometry"

### Sheet: Untreated
Row	Normal?	SW p-value
A	Yes	0.942285
B	Yes	0.142103
C	Yes	0.636788
D	No	0.0308658
E	Yes	0.105416
F	No	0.0370549
G	Yes	0.173364
H	Yes	0.0644895
Compared to A	Both Normal?	Equal Variances?	F p-value	Test Used	p-value	Significant?
B	Yes	Yes	0.519688	Student's T Test	0.225383	No
C	Yes	Yes	0.943589	Student's T Test	0.266839	No
D	No	N/A	-	Wilcoxon Rank Sum	0.606993	No
E	Yes	Yes	0.637068	Student's T Test	0.303723	No
F	No	N/A	-	Wilcoxon Rank Sum	0.606993	No
G	Yes	Yes	0.640392	Student's T Test	0.72968	No
H	Yes	Yes	0.755642	Student's T Test	0.506457	No
