## Supplemental Table 2 for "High Throughput Viral Enumeration of Aquatic Ecosystems via Flow Cytometry"

### Sheet: Untreated
Sample	Normal?	SW p-value
A	No	0.0223234
B	Yes	0.301669
C	Yes	0.334031
D	Yes	0.132593
E	Yes	0.547438
F	Yes	0.789214
G	Yes	0.149849
H	Yes	0.346296
Compared to A	Both Normal?	Equal Variances?	F p-value	Test Used	p-value	Significant?
B	No	N/A	-	Wilcoxon Rank Sum	0.272128	No
C	No	N/A	-	Wilcoxon Rank Sum	0.132035	No
D	No	N/A	-	Wilcoxon Rank Sum	0.144655	No
E	No	N/A	-	Wilcoxon Rank Sum	0.24026	No
F	No	N/A	-	Wilcoxon Rank Sum	0.327672	No
G	No	N/A	-	Wilcoxon Rank Sum	0.393939	No
H	No	N/A	-	Wilcoxon Rank Sum	0.606993	No
