## Supplemental Table 3 for "High Throughput Viral Enumeration of Aquatic Ecosystems via Flow Cytometry"

### Sheet: Untreated
Sample	Normal?	SW p-value
A	Yes	0.118146
B	Yes	0.174675
C	Yes	0.672156
D	Yes	0.806022
E	Yes	0.88515
F	Yes	0.640307
G	No	0.0129067
H	No	0.00963335
Compared to A	Both Normal?	Equal Variances?	F p-value	Test Used	p-value	Significant?
B	Yes	Yes	0.518077	Student's T Test	0.529065	No
C	Yes	Yes	0.940908	Student's T Test	0.0706566	No
D	Yes	Yes	0.709772	Student's T Test	0.0967892	No
E	Yes	Yes	0.636611	Student's T Test	0.216379	No
F	Yes	Yes	0.234494	Student's T Test	0.00410004	Yes
G	No	N/A	-	Wilcoxon Rank Sum	0.0021645	Yes
H	No	N/A	-	Wilcoxon Rank Sum	0.0003996	Yes

### Sheet: Untreated (Wells)
Sample	Normal?	SW p-value		Compared to A1.3	Both Normal?	Equal Variances?	F p-value	Test Used	p-value	Significant?
A1.3	Yes	0.514064		F1.3	Yes	Yes	0.675379	Student's T Test	0.00027024	Yes
F1.3	Yes	0.633759		F2.4	Yes	Yes	0.383825	Student's T Test	0.00501616	Yes
F2.4	Yes	0.66581		F3.5	Yes	Yes	0.2103	Student's T Test	0.0287946	Yes
F3.5	Yes	0.538618		F4.6	Yes	Yes	0.80042	Student's T Test	0.00456196	Yes
F4.6	Yes	0.78857		F5.7	Yes	Yes	0.434512	Student's T Test	0.0891255	No
F5.7	Yes	0.331461		F6.8	Yes	Yes	0.352952	Student's T Test	0.0873423	No
F6.8	Yes	0.14573		F7.9	Yes	Yes	0.0831512	Student's T Test	0.146593	No
F7.9	Yes	0.797745		G1.3	Yes	Yes	0.710858	Student's T Test	0.00208607	Yes
G1.3	Yes	0.0530965		G2.4	Yes	Yes	0.0553568	Student's T Test	0.000453825	Yes
G2.4	Yes	0.427299		G3.5	Yes	Yes	0.0537097	Student's T Test	0.000452446	Yes
G3.5	Yes	0.394748		G4.6	Yes	Yes	0.630503	Student's T Test	0.00235049	Yes
G4.6	Yes	0.204945		H1.3	Yes	Yes	0.0580578	Student's T Test	0.000137034	Yes
H1.3	Yes	0.964759		H2.4	Yes	Yes	0.250683	Student's T Test	0.00015369	Yes
H2.4	Yes	0.905764		H3.5	Yes	Yes	0.258753	Student's T Test	0.000151313	Yes
H3.5	Yes	0.62529		H4.6	Yes	Yes	0.0885538	Student's T Test	0.000119875	Yes
H4.6	Yes	0.827798		H5.7	Yes	Yes	0.0546017	Student's T Test	0.000126472	Yes
H5.7	Yes	0.911479		H6.8	Yes	Yes	0.0608476	Student's T Test	0.000126914	Yes
H6.8	Yes	0.858291		H7.9	Yes	Yes	0.925117	Student's T Test	0.000513463	Yes
