## Supplemental Table 4 for "High Throughput Viral Enumeration of Aquatic Ecosystems via Flow Cytometry"

### Sheet: Sheet 1
Sample	Average	Std Dev	CV	EFM VLP/mL Average
FGL	18182690	5290771	0.290978	995000
GSL	11553121	4253766	0.368192	1430000
WBS	4474600	1733339	0.387373	N/A
WBS Pre-Degradation	5528155	1114938	0.201684	N/A
FGL-C	2767710	194105	0.070132	995000
GSL-C	10108622	1506023	0.148984	1430000
WBS-C	23655540	1850660	0.0782337	N/A
B-FGL-C	3281679	401543	0.122359	995000
B-GSL-C	12168470	1753872	0.144132	1430000
B-WBS-C	21264689	2133831	0.100346	N/A
